# Benchmark dataset for training machine learning models to predict the pathway involvement of metabolites

**DOI:** 10.1101/2023.10.03.560715

**Authors:** Erik D. Huckvale, Christian D. Powell, Huan Jin, Hunter N.B. Moseley

## Abstract

Metabolic pathways are a human-defined grouping of life sustaining biochemical reactions, metabolites being both the reactants and products of these reactions. But many public datasets include identified metabolites whose pathway involvement is unknown, hindering metabolic interpretation. To address these shortcomings, various machine learning models, including those trained on data from the Kyoto Encyclopedia of Genes and Genomes (KEGG), have been developed to predict the pathway involvement of metabolites based on their chemical descriptions; however, these prior models are based on old metabolite KEGG-based datasets, including one benchmark dataset that is invalid due to the presence of over 1500 duplicate entries. Therefore, we have developed a new benchmark dataset derived from the KEGG following optimal standards of scientific computational reproducibility and including all source code needed to update the benchmark dataset as KEGG changes. We have used this new benchmark dataset with our atom coloring methodology to develop and compare the performance of Random Forest, XGBoost, and multilayer perceptron with autoencoder models generated from our new benchmark dataset. Best overall weighted average performance across 1000 unique folds was an F1-score of 0.8180 and Matthews correlation coefficient of 0.7933, which was provided by XGBoost binary classification models for 11 KEGG-defined pathway categories.
