## Supplementary material for "Benchmark dataset for training machine learning models to predict the pathway involvement of metabolites": Table S2

### Sheet: Table-S2
Table S2
Model	Hyperparameter Name	Dataset	Pathway Category	Hyperparameter Value Selected
XGBoost	Alpha	Full	Amino acid metabolism	2.0
			Biosynthesis of other secondary metabolites	0.0
			Carbohydrate metabolism	0.0
			Chemical structure transformation maps	2.0
			Energy metabolism	0.0
			Glycan biosynthesis and metabolism	1.2671012823255607
			Lipid metabolism	0.0
			Metabolism of cofactors and vitamins	0.0
			Metabolism of other amino acids	0.0
			Metabolism of terpenoids and polyketides	2.0
			Nucleotide metabolism	0.0
			Xenobiotics biodegradation and metabolism	0.0
		Non-ambiguous	Amino acid metabolism	2.0
			Biosynthesis of other secondary metabolites	0.0
			Carbohydrate metabolism	0.0
			Chemical structure transformation maps	0.0
			Energy metabolism	0.0
			Glycan biosynthesis and metabolism	0.3783563803041475
			Lipid metabolism	2.0
			Metabolism of cofactors and vitamins	1.1353791161975588
			Metabolism of other amino acids	0.0
			Metabolism of terpenoids and polyketides	0.0
			Nucleotide metabolism	0.0
			Xenobiotics biodegradation and metabolism	0.0
		Unfiltered	Amino acid metabolism	0.0
			Biosynthesis of other secondary metabolites	0.0
			Carbohydrate metabolism	0.0
			Chemical structure transformation maps	0.38970406950115083
			Energy metabolism	0.0
			Glycan biosynthesis and metabolism	0.0
			Lipid metabolism	2.0
			Metabolism of cofactors and vitamins	0.9644490675788944
			Metabolism of other amino acids	0.0
			Metabolism of terpenoids and polyketides	0.0
			Nucleotide metabolism	1.068345033263949
			Xenobiotics biodegradation and metabolism	0.0
	Booster	Full	Amino acid metabolism	dart
			Biosynthesis of other secondary metabolites	gbtree
			Carbohydrate metabolism	gbtree
			Chemical structure transformation maps	gbtree
			Energy metabolism	dart
			Glycan biosynthesis and metabolism	gbtree
			Lipid metabolism	dart
			Metabolism of cofactors and vitamins	dart
			Metabolism of other amino acids	dart
			Metabolism of terpenoids and polyketides	dart
			Nucleotide metabolism	dart
			Xenobiotics biodegradation and metabolism	dart
		Non-ambiguous	Amino acid metabolism	gbtree
			Biosynthesis of other secondary metabolites	gbtree
			Carbohydrate metabolism	gbtree
			Chemical structure transformation maps	gbtree
			Energy metabolism	gbtree
			Glycan biosynthesis and metabolism	dart
			Lipid metabolism	dart
			Metabolism of cofactors and vitamins	gbtree
			Metabolism of other amino acids	gbtree
			Metabolism of terpenoids and polyketides	dart
			Nucleotide metabolism	gbtree
			Xenobiotics biodegradation and metabolism	dart
		Unfiltered	Amino acid metabolism	dart
			Biosynthesis of other secondary metabolites	gbtree
			Carbohydrate metabolism	gbtree
			Chemical structure transformation maps	dart
			Energy metabolism	dart
			Glycan biosynthesis and metabolism	dart
			Lipid metabolism	gbtree
			Metabolism of cofactors and vitamins	gbtree
			Metabolism of other amino acids	dart
			Metabolism of terpenoids and polyketides	dart
			Nucleotide metabolism	dart
			Xenobiotics biodegradation and metabolism	gbtree
	ETA	Full	Amino acid metabolism	0.339915427330972
			Biosynthesis of other secondary metabolites	0.33021660198484587
			Carbohydrate metabolism	0.3619482108309607
			Chemical structure transformation maps	0.5
			Energy metabolism	0.5
			Glycan biosynthesis and metabolism	0.3599178992538432
			Lipid metabolism	0.3543531607971722
			Metabolism of cofactors and vitamins	0.5
			Metabolism of other amino acids	0.14233627926801837
			Metabolism of terpenoids and polyketides	0.19038143265747262
			Nucleotide metabolism	0.2859478803611681
			Xenobiotics biodegradation and metabolism	0.40677133714956004
		Non-ambiguous	Amino acid metabolism	0.21662198337262556
			Biosynthesis of other secondary metabolites	0.44040237203220484
			Carbohydrate metabolism	0.5
			Chemical structure transformation maps	0.5
			Energy metabolism	0.33432187436969646
			Glycan biosynthesis and metabolism	0.4047923572837174
			Lipid metabolism	0.081209246017757
			Metabolism of cofactors and vitamins	0.2838823057215581
			Metabolism of other amino acids	0.18062678714359875
			Metabolism of terpenoids and polyketides	0.33203235565964545
			Nucleotide metabolism	0.4087761570176722
			Xenobiotics biodegradation and metabolism	0.44308941218558273
		Unfiltered	Amino acid metabolism	0.3139391849641202
			Biosynthesis of other secondary metabolites	0.5
			Carbohydrate metabolism	0.35680210473758783
			Chemical structure transformation maps	0.3466069795421913
			Energy metabolism	0.5
			Glycan biosynthesis and metabolism	0.12727008865457398
			Lipid metabolism	0.1864433379698515
			Metabolism of cofactors and vitamins	0.29293237050621057
			Metabolism of other amino acids	0.3818609352086292
			Metabolism of terpenoids and polyketides	0.1593433381536129
			Nucleotide metabolism	0.4266904273667174
			Xenobiotics biodegradation and metabolism	0.3633375615989583
	Lambda	Full	Amino acid metabolism	2.0
			Biosynthesis of other secondary metabolites	2.0
			Carbohydrate metabolism	0.0
			Chemical structure transformation maps	2.0
			Energy metabolism	2.0
			Glycan biosynthesis and metabolism	1.3464716949585538
			Lipid metabolism	2.0
			Metabolism of cofactors and vitamins	2.0
			Metabolism of other amino acids	0.0
			Metabolism of terpenoids and polyketides	0.0
			Nucleotide metabolism	2.0
			Xenobiotics biodegradation and metabolism	2.0
		Non-ambiguous	Amino acid metabolism	2.0
			Biosynthesis of other secondary metabolites	2.0
			Carbohydrate metabolism	0.0
			Chemical structure transformation maps	2.0
			Energy metabolism	0.0
			Glycan biosynthesis and metabolism	1.506244991187988
			Lipid metabolism	0.20583546540315897
			Metabolism of cofactors and vitamins	2.0
			Metabolism of other amino acids	0.0
			Metabolism of terpenoids and polyketides	2.0
			Nucleotide metabolism	2.0
			Xenobiotics biodegradation and metabolism	2.0
		Unfiltered	Amino acid metabolism	2.0
			Biosynthesis of other secondary metabolites	2.0
			Carbohydrate metabolism	2.0
			Chemical structure transformation maps	2.0
			Energy metabolism	0.0
			Glycan biosynthesis and metabolism	2.0
			Lipid metabolism	0.0
			Metabolism of cofactors and vitamins	2.0
			Metabolism of other amino acids	0.0
			Metabolism of terpenoids and polyketides	0.0
			Nucleotide metabolism	0.0
			Xenobiotics biodegradation and metabolism	2.0
	Maximum Depth	Full	Amino acid metabolism	10
			Biosynthesis of other secondary metabolites	10
			Carbohydrate metabolism	6
			Chemical structure transformation maps	10
			Energy metabolism	10
			Glycan biosynthesis and metabolism	6
			Lipid metabolism	6
			Metabolism of cofactors and vitamins	10
			Metabolism of other amino acids	10
			Metabolism of terpenoids and polyketides	8
			Nucleotide metabolism	10
			Xenobiotics biodegradation and metabolism	10
		Non-ambiguous	Amino acid metabolism	10
			Biosynthesis of other secondary metabolites	10
			Carbohydrate metabolism	6
			Chemical structure transformation maps	8
			Energy metabolism	10
			Glycan biosynthesis and metabolism	9
			Lipid metabolism	10
			Metabolism of cofactors and vitamins	10
			Metabolism of other amino acids	10
			Metabolism of terpenoids and polyketides	10
			Nucleotide metabolism	9
			Xenobiotics biodegradation and metabolism	10
		Unfiltered	Amino acid metabolism	7
			Biosynthesis of other secondary metabolites	10
			Carbohydrate metabolism	10
			Chemical structure transformation maps	10
			Energy metabolism	10
			Glycan biosynthesis and metabolism	10
			Lipid metabolism	10
			Metabolism of cofactors and vitamins	9
			Metabolism of other amino acids	10
			Metabolism of terpenoids and polyketides	8
			Nucleotide metabolism	7
			Xenobiotics biodegradation and metabolism	10
	Minimum Split Loss	Full	Amino acid metabolism	0.0
			Biosynthesis of other secondary metabolites	0.0
			Carbohydrate metabolism	0.0
			Chemical structure transformation maps	0.0
			Energy metabolism	0.0
			Glycan biosynthesis and metabolism	0.0
			Lipid metabolism	0.0
			Metabolism of cofactors and vitamins	0.0
			Metabolism of other amino acids	0.0
			Metabolism of terpenoids and polyketides	0.0
			Nucleotide metabolism	0.0
			Xenobiotics biodegradation and metabolism	0.0
		Non-ambiguous	Amino acid metabolism	0.0
			Biosynthesis of other secondary metabolites	0.0
			Carbohydrate metabolism	0.0
			Chemical structure transformation maps	0.0
			Energy metabolism	0.0
			Glycan biosynthesis and metabolism	0.0
			Lipid metabolism	0.0
			Metabolism of cofactors and vitamins	0.0
			Metabolism of other amino acids	0.0
			Metabolism of terpenoids and polyketides	0.0
			Nucleotide metabolism	0.0
			Xenobiotics biodegradation and metabolism	0.0
		Unfiltered	Amino acid metabolism	0.0
			Biosynthesis of other secondary metabolites	0.0
			Carbohydrate metabolism	0.0
			Chemical structure transformation maps	0.8747446524316999
			Energy metabolism	0.0
			Glycan biosynthesis and metabolism	0.0
			Lipid metabolism	0.0
			Metabolism of cofactors and vitamins	0.0
			Metabolism of other amino acids	0.9333171845750039
			Metabolism of terpenoids and polyketides	0.0
			Nucleotide metabolism	0.0
			Xenobiotics biodegradation and metabolism	0.0
	Scale Position Weight	Full	Amino acid metabolism	2.0
			Biosynthesis of other secondary metabolites	1.7655707053840148
			Carbohydrate metabolism	2.0
			Chemical structure transformation maps	2.0
			Energy metabolism	2.0
			Glycan biosynthesis and metabolism	2.0
			Lipid metabolism	2.0
			Metabolism of cofactors and vitamins	2.0
			Metabolism of other amino acids	2.0
			Metabolism of terpenoids and polyketides	1.361788347463306
			Nucleotide metabolism	1.5767556243732663
			Xenobiotics biodegradation and metabolism	2.0
		Non-ambiguous	Amino acid metabolism	2.0
			Biosynthesis of other secondary metabolites	0.9616847661738306
			Carbohydrate metabolism	2.0
			Chemical structure transformation maps	2.0
			Energy metabolism	2.0
			Glycan biosynthesis and metabolism	1.6238598788073322
			Lipid metabolism	1.4722172627752121
			Metabolism of cofactors and vitamins	2.0
			Metabolism of other amino acids	2.0
			Metabolism of terpenoids and polyketides	2.0
			Nucleotide metabolism	1.730677098492452
			Xenobiotics biodegradation and metabolism	1.8255186881549705
		Unfiltered	Amino acid metabolism	2.0
			Biosynthesis of other secondary metabolites	1.4153818953322315
			Carbohydrate metabolism	2.0
			Chemical structure transformation maps	1.6846008207423186
			Energy metabolism	2.0
			Glycan biosynthesis and metabolism	2.0
			Lipid metabolism	2.0
			Metabolism of cofactors and vitamins	1.7322115255172703
			Metabolism of other amino acids	2.0
			Metabolism of terpenoids and polyketides	2.0
			Nucleotide metabolism	2.0
			Xenobiotics biodegradation and metabolism	1.3975232918303961
	Subsample	Full	Amino acid metabolism	1.0
			Biosynthesis of other secondary metabolites	0.875928869370153
			Carbohydrate metabolism	1.0
			Chemical structure transformation maps	1.0
			Energy metabolism	0.6649859490096377
			Glycan biosynthesis and metabolism	1.0
			Lipid metabolism	0.8437501310287709
			Metabolism of cofactors and vitamins	1.0
			Metabolism of other amino acids	1.0
			Metabolism of terpenoids and polyketides	0.733622566014426
			Nucleotide metabolism	0.8533981339332581
			Xenobiotics biodegradation and metabolism	1.0
		Non-ambiguous	Amino acid metabolism	0.820729762960533
			Biosynthesis of other secondary metabolites	1.0
			Carbohydrate metabolism	1.0
			Chemical structure transformation maps	1.0
			Energy metabolism	1.0
			Glycan biosynthesis and metabolism	1.0
			Lipid metabolism	1.0
			Metabolism of cofactors and vitamins	0.8864207140715095
			Metabolism of other amino acids	1.0
			Metabolism of terpenoids and polyketides	0.6637112969806995
			Nucleotide metabolism	1.0
			Xenobiotics biodegradation and metabolism	0.8014950971845338
		Unfiltered	Amino acid metabolism	1.0
			Biosynthesis of other secondary metabolites	0.9627635079638812
			Carbohydrate metabolism	1.0
			Chemical structure transformation maps	0.6159387085198282
			Energy metabolism	1.0
			Glycan biosynthesis and metabolism	0.7056510074401139
			Lipid metabolism	0.7032148827034144
			Metabolism of cofactors and vitamins	0.8830673023182571
			Metabolism of other amino acids	0.7896117842279842
			Metabolism of terpenoids and polyketides	0.7504883806088787
			Nucleotide metabolism	1.0
			Xenobiotics biodegradation and metabolism	1.0
RF	CCP Alpha	Full	Amino acid metabolism	0.0
			Biosynthesis of other secondary metabolites	0.0
			Carbohydrate metabolism	0.0
			Chemical structure transformation maps	0.004675827333209552
			Energy metabolism	0.0
			Glycan biosynthesis and metabolism	0.0
			Lipid metabolism	0.0
			Metabolism of cofactors and vitamins	0.0
			Metabolism of other amino acids	0.0
			Metabolism of terpenoids and polyketides	0.0002611366146441086
			Nucleotide metabolism	0.0005482687680239181
			Xenobiotics biodegradation and metabolism	0.0
		Non-ambiguous	Amino acid metabolism	0.0
			Biosynthesis of other secondary metabolites	0.0
			Carbohydrate metabolism	0.0
			Chemical structure transformation maps	0.0042186647793817245
			Energy metabolism	0.00049528557044074
			Glycan biosynthesis and metabolism	0.0
			Lipid metabolism	0.0
			Metabolism of cofactors and vitamins	0.0
			Metabolism of other amino acids	0.0
			Metabolism of terpenoids and polyketides	0.0
			Nucleotide metabolism	0.0
			Xenobiotics biodegradation and metabolism	0.0
	Class Weight	Full	Amino acid metabolism	balanced_subsample
			Biosynthesis of other secondary metabolites	balanced
			Carbohydrate metabolism	balanced_subsample
			Chemical structure transformation maps	balanced_subsample
			Energy metabolism	balanced_subsample
			Glycan biosynthesis and metabolism	balanced_subsample
			Lipid metabolism	balanced_subsample
			Metabolism of cofactors and vitamins	balanced
			Metabolism of other amino acids	balanced_subsample
			Metabolism of terpenoids and polyketides	balanced
			Nucleotide metabolism	balanced
			Xenobiotics biodegradation and metabolism	balanced
		Non-ambiguous	Amino acid metabolism	balanced_subsample
			Biosynthesis of other secondary metabolites	balanced_subsample
			Carbohydrate metabolism	balanced_subsample
			Chemical structure transformation maps	balanced_subsample
			Energy metabolism	balanced_subsample
			Glycan biosynthesis and metabolism	balanced_subsample
			Lipid metabolism	balanced_subsample
			Metabolism of cofactors and vitamins	balanced
			Metabolism of other amino acids	balanced_subsample
			Metabolism of terpenoids and polyketides	balanced_subsample
			Nucleotide metabolism	balanced_subsample
			Xenobiotics biodegradation and metabolism	balanced_subsample
	Criterion	Full	Amino acid metabolism	gini
			Biosynthesis of other secondary metabolites	gini
			Carbohydrate metabolism	entropy
			Chemical structure transformation maps	gini
			Energy metabolism	gini
			Glycan biosynthesis and metabolism	gini
			Lipid metabolism	entropy
			Metabolism of cofactors and vitamins	gini
			Metabolism of other amino acids	gini
			Metabolism of terpenoids and polyketides	gini
			Nucleotide metabolism	log_loss
			Xenobiotics biodegradation and metabolism	gini
		Non-ambiguous	Amino acid metabolism	gini
			Biosynthesis of other secondary metabolites	gini
			Carbohydrate metabolism	gini
			Chemical structure transformation maps	log_loss
			Energy metabolism	gini
			Glycan biosynthesis and metabolism	log_loss
			Lipid metabolism	entropy
			Metabolism of cofactors and vitamins	gini
			Metabolism of other amino acids	gini
			Metabolism of terpenoids and polyketides	gini
			Nucleotide metabolism	log_loss
			Xenobiotics biodegradation and metabolism	gini
MLP	Activation	Full	Amino acid metabolism	relu
			Biosynthesis of other secondary metabolites	relu
			Carbohydrate metabolism	relu
			Chemical structure transformation maps	relu
			Energy metabolism	relu
			Glycan biosynthesis and metabolism	selu
			Lipid metabolism	relu
			Metabolism of cofactors and vitamins	relu
			Metabolism of other amino acids	relu
			Metabolism of terpenoids and polyketides	relu
			Nucleotide metabolism	relu
			Xenobiotics biodegradation and metabolism	relu
		Non-ambiguous	Amino acid metabolism	relu
			Biosynthesis of other secondary metabolites	relu
			Carbohydrate metabolism	relu
			Chemical structure transformation maps	relu
			Energy metabolism	relu
			Glycan biosynthesis and metabolism	relu
			Lipid metabolism	relu
			Metabolism of cofactors and vitamins	relu
			Metabolism of other amino acids	relu
			Metabolism of terpenoids and polyketides	relu
			Nucleotide metabolism	relu
			Xenobiotics biodegradation and metabolism	relu
	Beta 1	Full	Amino acid metabolism	0.300608442173645
			Biosynthesis of other secondary metabolites	0.725821602635997
			Carbohydrate metabolism	0.9661640671635221
			Chemical structure transformation maps	0.7621299092691743
			Energy metabolism	0.3147964664527641
			Glycan biosynthesis and metabolism	0.1294844589503943
			Lipid metabolism	0.0001
			Metabolism of cofactors and vitamins	0.3166178083066492
			Metabolism of other amino acids	0.5351647696002292
			Metabolism of terpenoids and polyketides	0.5379862655959082
			Nucleotide metabolism	0.5147639193617939
			Xenobiotics biodegradation and metabolism	0.0001
		Non-ambiguous	Amino acid metabolism	0.0001
			Biosynthesis of other secondary metabolites	0.8381726485230818
			Carbohydrate metabolism	0.2671323679569758
			Chemical structure transformation maps	0.29209734159428663
			Energy metabolism	0.774591645847912
			Glycan biosynthesis and metabolism	0.0001
			Lipid metabolism	0.02583093772850221
			Metabolism of cofactors and vitamins	0.7187416159079822
			Metabolism of other amino acids	0.7261776967630373
			Metabolism of terpenoids and polyketides	0.46480715467784905
			Nucleotide metabolism	0.06253239317543136
			Xenobiotics biodegradation and metabolism	0.280860128059385
	Beta 2	Full	Amino acid metabolism	0.9343590693532224
			Biosynthesis of other secondary metabolites	0.9229058406528183
			Carbohydrate metabolism	0.9999899999999999
			Chemical structure transformation maps	0.9999899999999999
			Energy metabolism	0.9999899999999999
			Glycan biosynthesis and metabolism	0.49708533335151733
			Lipid metabolism	0.5969337954692798
			Metabolism of cofactors and vitamins	0.30695265871191724
			Metabolism of other amino acids	0.9452113937614595
			Metabolism of terpenoids and polyketides	0.8208130793518269
			Nucleotide metabolism	0.733839999904975
			Xenobiotics biodegradation and metabolism	0.9335772022525171
		Non-ambiguous	Amino acid metabolism	0.9999899999999999
			Biosynthesis of other secondary metabolites	0.9999899999999999
			Carbohydrate metabolism	0.8098530234573853
			Chemical structure transformation maps	0.9999899999999999
			Energy metabolism	0.9999899999999999
			Glycan biosynthesis and metabolism	0.9724263504769446
			Lipid metabolism	0.3551343359760818
			Metabolism of cofactors and vitamins	0.6849715477180371
			Metabolism of other amino acids	0.9999899999999999
			Metabolism of terpenoids and polyketides	0.9357629363696973
			Nucleotide metabolism	0.6966343067210218
			Xenobiotics biodegradation and metabolism	0.9999899999999999
	Bias Regularization Factor	Full	Amino acid metabolism	0.009691661913928262
			Biosynthesis of other secondary metabolites	0.0007984082425086889
			Carbohydrate metabolism	0.00294445114690808
			Chemical structure transformation maps	0.01
			Energy metabolism	0.00180312880189935
			Glycan biosynthesis and metabolism	0.0014920920016597255
			Lipid metabolism	0.004957248843081548
			Metabolism of cofactors and vitamins	0.0
			Metabolism of other amino acids	0.01
			Metabolism of terpenoids and polyketides	0.01
			Nucleotide metabolism	0.009170915343074057
			Xenobiotics biodegradation and metabolism	0.0007076754507585671
		Non-ambiguous	Amino acid metabolism	0.0023392527271839524
			Biosynthesis of other secondary metabolites	0.0
			Carbohydrate metabolism	0.006827672027184138
			Chemical structure transformation maps	0.0
			Energy metabolism	0.0002291363565536997
			Glycan biosynthesis and metabolism	0.01
			Lipid metabolism	0.008976578580773276
			Metabolism of cofactors and vitamins	0.0011303952815291333
			Metabolism of other amino acids	0.0
			Metabolism of terpenoids and polyketides	0.00270209717992931
			Nucleotide metabolism	0.00048586395389037674
			Xenobiotics biodegradation and metabolism	0.007390752115644218
	Bias Regularization Type	Full	Amino acid metabolism	l2
			Biosynthesis of other secondary metabolites	l1
			Carbohydrate metabolism	l2
			Chemical structure transformation maps	l1l2
			Energy metabolism	l1l2
			Glycan biosynthesis and metabolism	l1l2
			Lipid metabolism	l2
			Metabolism of cofactors and vitamins	l1l2
			Metabolism of other amino acids	l2
			Metabolism of terpenoids and polyketides	l1l2
			Nucleotide metabolism	l1l2
			Xenobiotics biodegradation and metabolism	l2
		Non-ambiguous	Amino acid metabolism	l1
			Biosynthesis of other secondary metabolites	l1
			Carbohydrate metabolism	l1l2
			Chemical structure transformation maps	l1
			Energy metabolism	l1
			Glycan biosynthesis and metabolism	l2
			Lipid metabolism	l2
			Metabolism of cofactors and vitamins	l1l2
			Metabolism of other amino acids	l1l2
			Metabolism of terpenoids and polyketides	l1l2
			Nucleotide metabolism	l1
			Xenobiotics biodegradation and metabolism	l1l2
	Epsilon	Full	Amino acid metabolism	3.480645382720805e-05
			Biosynthesis of other secondary metabolites	9.343387679502539e-05
			Carbohydrate metabolism	7.580270666477008e-05
			Chemical structure transformation maps	7.333920991572633e-05
			Energy metabolism	4.681347839934985e-05
			Glycan biosynthesis and metabolism	6.747551165209777e-05
			Lipid metabolism	1.661785979244841e-05
			Metabolism of cofactors and vitamins	8.406045407590567e-05
			Metabolism of other amino acids	6.693205290769685e-05
			Metabolism of terpenoids and polyketides	3.3663179979588287e-05
			Nucleotide metabolism	0.0001
			Xenobiotics biodegradation and metabolism	5.6370729204984086e-05
		Non-ambiguous	Amino acid metabolism	8.686783011754666e-05
			Biosynthesis of other secondary metabolites	9.493038470157522e-05
			Carbohydrate metabolism	6.437992955464637e-05
			Chemical structure transformation maps	1e-08
			Energy metabolism	8.379078701073987e-05
			Glycan biosynthesis and metabolism	9.636343316342101e-05
			Lipid metabolism	9.890984543877698e-05
			Metabolism of cofactors and vitamins	9.882359932548205e-05
			Metabolism of other amino acids	1.1557187990108507e-05
			Metabolism of terpenoids and polyketides	7.96491358930722e-05
			Nucleotide metabolism	0.0001
			Xenobiotics biodegradation and metabolism	0.0001
	Jitter	Full	Amino acid metabolism	0.024452670336512456
			Biosynthesis of other secondary metabolites	0.0027174142773045864
			Carbohydrate metabolism	0.05
			Chemical structure transformation maps	1e-05
			Energy metabolism	0.03365731272148785
			Glycan biosynthesis and metabolism	0.049817519661685225
			Lipid metabolism	0.0493065104179374
			Metabolism of cofactors and vitamins	0.04715957374159249
			Metabolism of other amino acids	0.04149640542979667
			Metabolism of terpenoids and polyketides	0.028399416616415745
			Nucleotide metabolism	0.04392030522238456
			Xenobiotics biodegradation and metabolism	0.05
		Non-ambiguous	Amino acid metabolism	0.05
			Biosynthesis of other secondary metabolites	0.03375429502435986
			Carbohydrate metabolism	0.02300755096357472
			Chemical structure transformation maps	1e-05
			Energy metabolism	0.029260813435712518
			Glycan biosynthesis and metabolism	1e-05
			Lipid metabolism	0.01062333219420736
			Metabolism of cofactors and vitamins	0.046427711552661594
			Metabolism of other amino acids	0.05
			Metabolism of terpenoids and polyketides	0.04868450498566628
			Nucleotide metabolism	0.03764026717195607
			Xenobiotics biodegradation and metabolism	0.0009674343227931498
	Kernel Regularization Factor	Full	Amino acid metabolism	0.005
			Biosynthesis of other secondary metabolites	0.0
			Carbohydrate metabolism	0.0
			Chemical structure transformation maps	0.0007479867111495376
			Energy metabolism	0.0
			Glycan biosynthesis and metabolism	0.005
			Lipid metabolism	0.0
			Metabolism of cofactors and vitamins	0.0
			Metabolism of other amino acids	0.004507318641471782
			Metabolism of terpenoids and polyketides	0.0
			Nucleotide metabolism	0.0
			Xenobiotics biodegradation and metabolism	0.0
		Non-ambiguous	Amino acid metabolism	0.0
			Biosynthesis of other secondary metabolites	0.0
			Carbohydrate metabolism	0.0027327523926963916
			Chemical structure transformation maps	0.0
			Energy metabolism	0.004997699943090585
			Glycan biosynthesis and metabolism	0.0
			Lipid metabolism	0.0
			Metabolism of cofactors and vitamins	0.0
			Metabolism of other amino acids	0.0
			Metabolism of terpenoids and polyketides	0.0042217946899400635
			Nucleotide metabolism	0.0
			Xenobiotics biodegradation and metabolism	0.0
	Kernel Regularization Type	Full	Amino acid metabolism	l2
			Biosynthesis of other secondary metabolites	l2
			Carbohydrate metabolism	l2
			Chemical structure transformation maps	l2
			Energy metabolism	l2
			Glycan biosynthesis and metabolism	l2
			Lipid metabolism	l2
			Metabolism of cofactors and vitamins	l2
			Metabolism of other amino acids	l2
			Metabolism of terpenoids and polyketides	l2
			Nucleotide metabolism	l2
			Xenobiotics biodegradation and metabolism	l2
		Non-ambiguous	Amino acid metabolism	l2
			Biosynthesis of other secondary metabolites	l2
			Carbohydrate metabolism	l2
			Chemical structure transformation maps	l2
			Energy metabolism	l2
			Glycan biosynthesis and metabolism	l2
			Lipid metabolism	l1
			Metabolism of cofactors and vitamins	l2
			Metabolism of other amino acids	l2
			Metabolism of terpenoids and polyketides	l2
			Nucleotide metabolism	l2
			Xenobiotics biodegradation and metabolism	l2
	Learning Rate	Full	Amino acid metabolism	0.0007465763736175831
			Biosynthesis of other secondary metabolites	0.0007635345668926636
			Carbohydrate metabolism	0.0007225175120492306
			Chemical structure transformation maps	0.00031355957911915756
			Energy metabolism	0.0004604471236772847
			Glycan biosynthesis and metabolism	3.155925662246886e-05
			Lipid metabolism	0.0009797632632965283
			Metabolism of cofactors and vitamins	0.0006718727413186479
			Metabolism of other amino acids	1.6733427048352796e-05
			Metabolism of terpenoids and polyketides	0.0008837642701963164
			Nucleotide metabolism	0.00033683044876163857
			Xenobiotics biodegradation and metabolism	0.0009473688035132233
		Non-ambiguous	Amino acid metabolism	0.001
			Biosynthesis of other secondary metabolites	0.0005378458973994974
			Carbohydrate metabolism	0.000359800301307267
			Chemical structure transformation maps	0.001
			Energy metabolism	5.3612088929418924e-05
			Glycan biosynthesis and metabolism	0.001
			Lipid metabolism	0.00029658911910299693
			Metabolism of cofactors and vitamins	0.0006711892378103585
			Metabolism of other amino acids	0.001
			Metabolism of terpenoids and polyketides	0.000711898104005927
			Nucleotide metabolism	0.001
			Xenobiotics biodegradation and metabolism	0.0007463946147629104
	Negative Class Weight	Full	Amino acid metabolism	0.8655754545469387
			Biosynthesis of other secondary metabolites	0.7000969049673791
			Carbohydrate metabolism	0.9324194164722763
			Chemical structure transformation maps	0.2
			Energy metabolism	0.9020708019997281
			Glycan biosynthesis and metabolism	0.8637452038776476
			Lipid metabolism	0.2
			Metabolism of cofactors and vitamins	1.0
			Metabolism of other amino acids	1.0
			Metabolism of terpenoids and polyketides	1.0
			Nucleotide metabolism	1.0
			Xenobiotics biodegradation and metabolism	0.9171130336348579
		Non-ambiguous	Amino acid metabolism	0.81514346322795
			Biosynthesis of other secondary metabolites	0.7823137030930718
			Carbohydrate metabolism	1.0
			Chemical structure transformation maps	0.8468308993366582
			Energy metabolism	0.8397895963256896
			Glycan biosynthesis and metabolism	0.910034521474528
			Lipid metabolism	0.2496704464596999
			Metabolism of cofactors and vitamins	1.0
			Metabolism of other amino acids	0.2937894959097032
			Metabolism of terpenoids and polyketides	1.0
			Nucleotide metabolism	0.8526810280369108
			Xenobiotics biodegradation and metabolism	0.39746999659588245
	Number of Layers	Full	Amino acid metabolism	4
			Biosynthesis of other secondary metabolites	3
			Carbohydrate metabolism	2
			Chemical structure transformation maps	2
			Energy metabolism	2
			Glycan biosynthesis and metabolism	4
			Lipid metabolism	3
			Metabolism of cofactors and vitamins	5
			Metabolism of other amino acids	4
			Metabolism of terpenoids and polyketides	4
			Nucleotide metabolism	5
			Xenobiotics biodegradation and metabolism	3
		Non-ambiguous	Amino acid metabolism	5
			Biosynthesis of other secondary metabolites	3
			Carbohydrate metabolism	3
			Chemical structure transformation maps	2
			Energy metabolism	5
			Glycan biosynthesis and metabolism	2
			Lipid metabolism	4
			Metabolism of cofactors and vitamins	5
			Metabolism of other amino acids	2
			Metabolism of terpenoids and polyketides	4
			Nucleotide metabolism	2
			Xenobiotics biodegradation and metabolism	4
	Positive Class Weight	Full	Amino acid metabolism	5.0
			Biosynthesis of other secondary metabolites	1.0
			Carbohydrate metabolism	5.0
			Chemical structure transformation maps	1.8004978044522726
			Energy metabolism	4.130353659320919
			Glycan biosynthesis and metabolism	2.3575968189192857
			Lipid metabolism	4.022532777116995
			Metabolism of cofactors and vitamins	1.3064462430793684
			Metabolism of other amino acids	4.152710205387342
			Metabolism of terpenoids and polyketides	2.222516031855669
			Nucleotide metabolism	1.1759593222360194
			Xenobiotics biodegradation and metabolism	3.6234746469288988
		Non-ambiguous	Amino acid metabolism	3.79488151133744
			Biosynthesis of other secondary metabolites	1.0
			Carbohydrate metabolism	3.625958767124134
			Chemical structure transformation maps	5.0
			Energy metabolism	3.288200283445647
			Glycan biosynthesis and metabolism	2.137973388925271
			Lipid metabolism	4.936159183844497
			Metabolism of cofactors and vitamins	1.0
			Metabolism of other amino acids	2.5187369333037477
			Metabolism of terpenoids and polyketides	3.637262281005858
			Nucleotide metabolism	3.2507942197667536
			Xenobiotics biodegradation and metabolism	1.0
	Train Set Augmentation Size	Full	Amino acid metabolism	1.0
			Biosynthesis of other secondary metabolites	1.0
			Carbohydrate metabolism	1.0
			Chemical structure transformation maps	0.6809770750351098
			Energy metabolism	0.5068776337766796
			Glycan biosynthesis and metabolism	0.18162501335585174
			Lipid metabolism	0.001
			Metabolism of cofactors and vitamins	0.5546849461410427
			Metabolism of other amino acids	0.4040886767117846
			Metabolism of terpenoids and polyketides	0.5751663615156752
			Nucleotide metabolism	0.8110147972615186
			Xenobiotics biodegradation and metabolism	1.0
		Non-ambiguous	Amino acid metabolism	0.8184643140233029
			Biosynthesis of other secondary metabolites	1.0
			Carbohydrate metabolism	0.6738946603747282
			Chemical structure transformation maps	0.35448976394794857
			Energy metabolism	0.2588759818112218
			Glycan biosynthesis and metabolism	1.0
			Lipid metabolism	0.42517213038353874
			Metabolism of cofactors and vitamins	1.0
			Metabolism of other amino acids	0.001
			Metabolism of terpenoids and polyketides	0.5099103792910042
			Nucleotide metabolism	0.18142079356927152
			Xenobiotics biodegradation and metabolism	1.0
Autoencoder	Activation	N/A	N/A	selu
	Learning Rate	N/A	N/A	2.1761199083104586e-05
	Number of Layers	N/A	N/A	6
