## Supplementary material for "Benchmark dataset for training machine learning models to predict the pathway involvement of metabolites": Table S5

### Sheet: Table-S5
Table S5
Model	Dataset	Test Set	Metric	Avg. Score	Std. dev. of Score	Weighted Average	Weighted Stdev
XGBoost	Full	Ambiguous	Accuracy	0.968189	0.0463072	0.971211	0.0431532
			F1 Score	0.665052	0.40204	0.460455	0.376075
			MCC	0.43039	0.449959	0.454342	0.456722
			Precision	0.830228	0.317491	0.482421	0.361802
			Recall	0.706857	0.386073	0.456773	0.36945
			Unit-normalized MCC	0.715195	0.22498	0.727171	0.228361
		Full	Accuracy	0.958973	0.023218	0.952574	0.0241677
			F1 Score	0.734202	0.181999	0.792555	0.15304
			MCC	0.716324	0.181858	0.767669	0.154003
			Precision	0.788868	0.164353	0.834202	0.137622
			Recall	0.699074	0.202756	0.76265	0.170167
			Unit-normalized MCC	0.858162	0.0909292	0.883834	0.0770015
		Non-ambiguous	Accuracy	0.958358	0.0249026	0.951332	0.0260246
			F1 Score	0.72954	0.182892	0.790155	0.154438
			MCC	0.711519	0.182684	0.764425	0.155203
			Precision	0.784984	0.167439	0.832276	0.140193
			Recall	0.694982	0.204046	0.760568	0.171833
			Unit-normalized MCC	0.855759	0.091342	0.882213	0.0776017
	Non-ambiguous	Ambiguous	Accuracy	0.895926	0.0903015	0.897862	0.0761215
			F1 Score	0.219609	0.162875	0.275452	0.145587
			MCC	0.19775	0.146618	0.243517	0.125716
			Precision	0.370985	0.288679	0.339864	0.230487
			Recall	0.202364	0.167559	0.295143	0.169363
			Unit-normalized MCC	0.598875	0.0733088	0.621758	0.0628581
		Non-ambiguous	Accuracy	0.958085	0.0250559	0.949729	0.0258807
			F1 Score	0.726576	0.184073	0.786864	0.15625
			MCC	0.708704	0.183921	0.7606	0.156892
			Precision	0.784277	0.170655	0.833336	0.14276
			Recall	0.690454	0.204033	0.753792	0.17266
			Unit-normalized MCC	0.854352	0.0919606	0.8803	0.078446
	Unfiltered	Unfiltered	Accuracy	0.954302	0.0220274	0.948678	0.0228062
			F1 Score	0.716926	0.172793	0.772178	0.151163
			MCC	0.696146	0.172368	0.745434	0.151137
			Precision	0.769178	0.159402	0.815298	0.138791
			Recall	0.682549	0.190411	0.741104	0.165808
			Unit-normalized MCC	0.848073	0.0861841	0.872717	0.0755683
Random Forest	Full	Ambiguous	Accuracy	0.95844	0.0543529	0.964313	0.0499414
			F1 Score	0.563971	0.429966	0.416224	0.384646
			MCC	0.376151	0.43712	0.410128	0.448302
			Precision	0.792552	0.366766	0.448016	0.373486
			Recall	0.604429	0.413782	0.405972	0.375377
			Unit-normalized MCC	0.688075	0.21856	0.705064	0.224151
		Full	Accuracy	0.939653	0.0704604	0.938524	0.0605604
			F1 Score	0.672085	0.228815	0.754134	0.191996
			MCC	0.664543	0.220488	0.736132	0.187411
			Precision	0.794411	0.237544	0.847529	0.201748
			Recall	0.640107	0.21938	0.715874	0.174014
			Unit-normalized MCC	0.832272	0.110244	0.868066	0.0937056
		Non-ambiguous	Accuracy	0.938397	0.0743235	0.936804	0.0639082
			F1 Score	0.668502	0.22793	0.751928	0.192921
			MCC	0.660358	0.220783	0.732859	0.189032
			Precision	0.790875	0.238942	0.845336	0.203477
			Recall	0.637077	0.22008	0.714034	0.175921
			Unit-normalized MCC	0.830179	0.110392	0.86643	0.0945162
	Non-ambiguous	Ambiguous	Accuracy	0.887329	0.0892864	0.893416	0.0729082
			F1 Score	0.185092	0.15033	0.236455	0.121822
			MCC	0.172645	0.14923	0.217909	0.114744
			Precision	0.346269	0.311139	0.334957	0.267557
			Recall	0.202964	0.191291	0.258895	0.151211
			Unit-normalized MCC	0.586323	0.0746152	0.608955	0.0573718
		Non-ambiguous	Accuracy	0.945421	0.0498764	0.940572	0.0442824
			F1 Score	0.684218	0.199349	0.758578	0.175935
			MCC	0.6721	0.197866	0.737207	0.175067
			Precision	0.77874	0.237488	0.844255	0.200871
			Recall	0.652871	0.18513	0.716227	0.158011
			Unit-normalized MCC	0.83605	0.098933	0.868604	0.0875333
Multi-layer Perceptron	Full	Ambiguous	Accuracy	0.953436	0.0583522	0.957924	0.0544532
			F1 Score	0.5805	0.413278	0.433232	0.379051
			MCC	0.398842	0.432132	0.422521	0.440894
			Precision	0.685094	0.393377	0.444758	0.372062
			Recall	0.689273	0.388691	0.444759	0.369756
			Unit-normalized MCC	0.699421	0.216066	0.71126	0.220447
		Full	Accuracy	0.9436	0.0378868	0.937894	0.0344262
			F1 Score	0.694367	0.180952	0.756163	0.157605
			MCC	0.669103	0.184947	0.724013	0.161528
			Precision	0.704119	0.208697	0.765288	0.183894
			Recall	0.707035	0.168458	0.762444	0.139463
			Unit-normalized MCC	0.834552	0.0924737	0.862007	0.0807641
		Non-ambiguous	Accuracy	0.942628	0.0406197	0.936264	0.0369865
			F1 Score	0.689363	0.182363	0.753404	0.159804
			MCC	0.663804	0.186315	0.720145	0.163441
			Precision	0.698996	0.210278	0.762011	0.185521
			Recall	0.703706	0.17164	0.761096	0.143223
			Unit-normalized MCC	0.831902	0.0931573	0.860073	0.0817203
	Non-ambiguous	Ambiguous	Accuracy	0.884434	0.0856273	0.875213	0.0766307
			F1 Score	0.294199	0.183918	0.303741	0.173122
			MCC	0.264329	0.176042	0.272109	0.155337
			Precision	0.392335	0.307797	0.339063	0.272344
			Recall	0.319026	0.186417	0.388547	0.179706
			Unit-normalized MCC	0.632164	0.0880209	0.636055	0.0776684
		Non-ambiguous	Accuracy	0.944362	0.0310799	0.935743	0.0294875
			F1 Score	0.681752	0.184355	0.749396	0.158602
			MCC	0.654614	0.187936	0.713649	0.161742
			Precision	0.677263	0.201378	0.748764	0.171992
			Recall	0.702629	0.185549	0.760472	0.159531
			Unit-normalized MCC	0.827307	0.0939679	0.856824	0.0808712
