## Supplementary material for "Benchmark dataset for training machine learning models to predict the pathway involvement of metabolites": Table S6

### Sheet: Table-S6
Table S6
Model	Dataset	Test Set	Pathway Category	Metric
Multi-layer Perceptron	Full	Non-ambiguous	Amino acid metabolism	Precision	1000
				Recall	1000
				F1 Score	1000
				Accuracy	1000
				MCC	1000
				Unit-normalized MCC	1000
			Biosynthesis of other secondary metabolites	Precision	1000
				Recall	1000
				F1 Score	1000
				Accuracy	1000
				MCC	1000
				Unit-normalized MCC	1000
			Carbohydrate metabolism	Precision	1000
				Recall	1000
				F1 Score	1000
				Accuracy	1000
				MCC	1000
				Unit-normalized MCC	1000
			Chemical structure transformation maps	Precision	1000
				Recall	1000
				F1 Score	1000
				Accuracy	1000
				MCC	1000
				Unit-normalized MCC	1000
			Energy metabolism	Precision	1000
				Recall	1000
				F1 Score	1000
				Accuracy	1000
				MCC	1000
				Unit-normalized MCC	1000
			Glycan biosynthesis and metabolism	Precision	1000
				Recall	1000
				F1 Score	1000
				Accuracy	1000
				MCC	1000
				Unit-normalized MCC	1000
			Lipid metabolism	Precision	1000
				Recall	1000
				F1 Score	1000
				Accuracy	1000
				MCC	1000
				Unit-normalized MCC	1000
			Metabolism of cofactors and vitamins	Precision	1000
				Recall	1000
				F1 Score	1000
				Accuracy	1000
				MCC	1000
				Unit-normalized MCC	1000
			Metabolism of other amino acids	Precision	1000
				Recall	1000
				F1 Score	1000
				Accuracy	1000
				MCC	1000
				Unit-normalized MCC	1000
			Metabolism of terpenoids and polyketides	Precision	1000
				Recall	1000
				F1 Score	1000
				Accuracy	1000
				MCC	1000
				Unit-normalized MCC	1000
			Nucleotide metabolism	Precision	1000
				Recall	1000
				F1 Score	1000
				Accuracy	1000
				MCC	1000
				Unit-normalized MCC	1000
			Xenobiotics biodegradation and metabolism	Precision	1000
				Recall	1000
				F1 Score	1000
				Accuracy	1000
				MCC	1000
				Unit-normalized MCC	1000
		Full	Amino acid metabolism	Precision	1000
				Recall	1000
				F1 Score	1000
				Accuracy	1000
				MCC	1000
				Unit-normalized MCC	1000
			Biosynthesis of other secondary metabolites	Precision	1000
				Recall	1000
				F1 Score	1000
				Accuracy	1000
				MCC	1000
				Unit-normalized MCC	1000
			Carbohydrate metabolism	Precision	1000
				Recall	1000
				F1 Score	1000
				Accuracy	1000
				MCC	1000
				Unit-normalized MCC	1000
			Chemical structure transformation maps	Precision	1000
				Recall	1000
				F1 Score	1000
				Accuracy	1000
				MCC	1000
				Unit-normalized MCC	1000
			Energy metabolism	Precision	1000
				Recall	1000
				F1 Score	1000
				Accuracy	1000
				MCC	1000
				Unit-normalized MCC	1000
			Glycan biosynthesis and metabolism	Precision	1000
				Recall	1000
				F1 Score	1000
				Accuracy	1000
				MCC	1000
				Unit-normalized MCC	1000
			Lipid metabolism	Precision	1000
				Recall	1000
				F1 Score	1000
				Accuracy	1000
				MCC	1000
				Unit-normalized MCC	1000
			Metabolism of cofactors and vitamins	Precision	1000
				Recall	1000
				F1 Score	1000
				Accuracy	1000
				MCC	1000
				Unit-normalized MCC	1000
			Metabolism of other amino acids	Precision	1000
				Recall	1000
				F1 Score	1000
				Accuracy	1000
				MCC	1000
				Unit-normalized MCC	1000
			Metabolism of terpenoids and polyketides	Precision	1000
				Recall	1000
				F1 Score	1000
				Accuracy	1000
				MCC	1000
				Unit-normalized MCC	1000
			Nucleotide metabolism	Precision	1000
				Recall	1000
				F1 Score	1000
				Accuracy	1000
				MCC	1000
				Unit-normalized MCC	1000
			Xenobiotics biodegradation and metabolism	Precision	1000
				Recall	1000
				F1 Score	1000
				Accuracy	1000
				MCC	1000
				Unit-normalized MCC	1000
		Ambiguous	Amino acid metabolism	Precision	617
				Recall	667
				F1 Score	786
				Accuracy	1000
				MCC	1000
				Unit-normalized MCC	1000
			Biosynthesis of other secondary metabolites	Precision	456
				Recall	404
				F1 Score	571
				Accuracy	1000
				MCC	1000
				Unit-normalized MCC	1000
			Carbohydrate metabolism	Precision	918
				Recall	909
				F1 Score	967
				Accuracy	1000
				MCC	1000
				Unit-normalized MCC	1000
			Chemical structure transformation maps	Precision	572
				Recall	229
				F1 Score	622
				Accuracy	1000
				MCC	1000
				Unit-normalized MCC	1000
			Energy metabolism	Precision	417
				Recall	401
				F1 Score	613
				Accuracy	1000
				MCC	1000
				Unit-normalized MCC	1000
			Glycan biosynthesis and metabolism	Precision	998
				Recall	1000
				F1 Score	1000
				Accuracy	1000
				MCC	1000
				Unit-normalized MCC	1000
			Lipid metabolism	Precision	999
				Recall	996
				F1 Score	1000
				Accuracy	1000
				MCC	1000
				Unit-normalized MCC	1000
			Metabolism of cofactors and vitamins	Precision	767
				Recall	804
				F1 Score	854
				Accuracy	1000
				MCC	1000
				Unit-normalized MCC	1000
			Metabolism of other amino acids	Precision	511
				Recall	619
				F1 Score	659
				Accuracy	1000
				MCC	1000
				Unit-normalized MCC	1000
			Metabolism of terpenoids and polyketides	Precision	948
				Recall	950
				F1 Score	960
				Accuracy	1000
				MCC	1000
				Unit-normalized MCC	1000
			Nucleotide metabolism	Precision	127
				Recall	181
				F1 Score	219
				Accuracy	1000
				MCC	1000
				Unit-normalized MCC	1000
			Xenobiotics biodegradation and metabolism	Precision	99
				Recall	215
				F1 Score	264
				Accuracy	1000
				MCC	1000
				Unit-normalized MCC	1000
	Non-ambiguous	Non-ambiguous	Amino acid metabolism	Precision	1000
				Recall	1000
				F1 Score	1000
				Accuracy	1000
				MCC	1000
				Unit-normalized MCC	1000
			Biosynthesis of other secondary metabolites	Precision	1000
				Recall	1000
				F1 Score	1000
				Accuracy	1000
				MCC	1000
				Unit-normalized MCC	1000
			Carbohydrate metabolism	Precision	1000
				Recall	1000
				F1 Score	1000
				Accuracy	1000
				MCC	1000
				Unit-normalized MCC	1000
			Chemical structure transformation maps	Precision	1000
				Recall	1000
				F1 Score	1000
				Accuracy	1000
				MCC	1000
				Unit-normalized MCC	1000
			Energy metabolism	Precision	1000
				Recall	1000
				F1 Score	1000
				Accuracy	1000
				MCC	1000
				Unit-normalized MCC	1000
			Glycan biosynthesis and metabolism	Precision	1000
				Recall	1000
				F1 Score	1000
				Accuracy	1000
				MCC	1000
				Unit-normalized MCC	1000
			Lipid metabolism	Precision	1000
				Recall	1000
				F1 Score	1000
				Accuracy	1000
				MCC	1000
				Unit-normalized MCC	1000
			Metabolism of cofactors and vitamins	Precision	1000
				Recall	1000
				F1 Score	1000
				Accuracy	1000
				MCC	1000
				Unit-normalized MCC	1000
			Metabolism of other amino acids	Precision	1000
				Recall	1000
				F1 Score	1000
				Accuracy	1000
				MCC	1000
				Unit-normalized MCC	1000
			Metabolism of terpenoids and polyketides	Precision	1000
				Recall	1000
				F1 Score	1000
				Accuracy	1000
				MCC	1000
				Unit-normalized MCC	1000
			Nucleotide metabolism	Precision	1000
				Recall	1000
				F1 Score	1000
				Accuracy	1000
				MCC	1000
				Unit-normalized MCC	1000
			Xenobiotics biodegradation and metabolism	Precision	1000
				Recall	1000
				F1 Score	1000
				Accuracy	1000
				MCC	1000
				Unit-normalized MCC	1000
		Ambiguous	Amino acid metabolism	Precision	1000
				Recall	1000
				F1 Score	1000
				Accuracy	1000
				MCC	1000
				Unit-normalized MCC	1000
			Biosynthesis of other secondary metabolites	Precision	1000
				Recall	1000
				F1 Score	1000
				Accuracy	1000
				MCC	1000
				Unit-normalized MCC	1000
			Carbohydrate metabolism	Precision	1000
				Recall	1000
				F1 Score	1000
				Accuracy	1000
				MCC	1000
				Unit-normalized MCC	1000
			Chemical structure transformation maps	Precision	1000
				Recall	1000
				F1 Score	1000
				Accuracy	1000
				MCC	1000
				Unit-normalized MCC	1000
			Energy metabolism	Precision	1000
				Recall	1000
				F1 Score	1000
				Accuracy	1000
				MCC	1000
				Unit-normalized MCC	1000
			Glycan biosynthesis and metabolism	Precision	1000
				Recall	1000
				F1 Score	1000
				Accuracy	1000
				MCC	1000
				Unit-normalized MCC	1000
			Lipid metabolism	Precision	1000
				Recall	1000
				F1 Score	1000
				Accuracy	1000
				MCC	1000
				Unit-normalized MCC	1000
			Metabolism of cofactors and vitamins	Precision	1000
				Recall	1000
				F1 Score	1000
				Accuracy	1000
				MCC	1000
				Unit-normalized MCC	1000
			Metabolism of other amino acids	Precision	1000
				Recall	1000
				F1 Score	1000
				Accuracy	1000
				MCC	1000
				Unit-normalized MCC	1000
			Metabolism of terpenoids and polyketides	Precision	1000
				Recall	1000
				F1 Score	1000
				Accuracy	1000
				MCC	1000
				Unit-normalized MCC	1000
			Nucleotide metabolism	Precision	547
				Recall	1000
				F1 Score	1000
				Accuracy	1000
				MCC	1000
				Unit-normalized MCC	1000
			Xenobiotics biodegradation and metabolism	Precision	1000
				Recall	1000
				F1 Score	1000
				Accuracy	1000
				MCC	1000
				Unit-normalized MCC	1000
Random Forest	Full	Non-ambiguous	Amino acid metabolism	Precision	1000
				Recall	1000
				F1 Score	1000
				Accuracy	1000
				MCC	1000
				Unit-normalized MCC	1000
			Biosynthesis of other secondary metabolites	Precision	1000
				Recall	1000
				F1 Score	1000
				Accuracy	1000
				MCC	1000
				Unit-normalized MCC	1000
			Carbohydrate metabolism	Precision	1000
				Recall	1000
				F1 Score	1000
				Accuracy	1000
				MCC	1000
				Unit-normalized MCC	1000
			Chemical structure transformation maps	Precision	1000
				Recall	1000
				F1 Score	1000
				Accuracy	1000
				MCC	1000
				Unit-normalized MCC	1000
			Energy metabolism	Precision	962
				Recall	1000
				F1 Score	1000
				Accuracy	1000
				MCC	1000
				Unit-normalized MCC	1000
			Glycan biosynthesis and metabolism	Precision	1000
				Recall	1000
				F1 Score	1000
				Accuracy	1000
				MCC	1000
				Unit-normalized MCC	1000
			Lipid metabolism	Precision	1000
				Recall	1000
				F1 Score	1000
				Accuracy	1000
				MCC	1000
				Unit-normalized MCC	1000
			Metabolism of cofactors and vitamins	Precision	1000
				Recall	1000
				F1 Score	1000
				Accuracy	1000
				MCC	1000
				Unit-normalized MCC	1000
			Metabolism of other amino acids	Precision	998
				Recall	1000
				F1 Score	1000
				Accuracy	1000
				MCC	1000
				Unit-normalized MCC	1000
			Metabolism of terpenoids and polyketides	Precision	1000
				Recall	1000
				F1 Score	1000
				Accuracy	1000
				MCC	1000
				Unit-normalized MCC	1000
			Nucleotide metabolism	Precision	1000
				Recall	1000
				F1 Score	1000
				Accuracy	1000
				MCC	1000
				Unit-normalized MCC	1000
			Xenobiotics biodegradation and metabolism	Precision	1000
				Recall	1000
				F1 Score	1000
				Accuracy	1000
				MCC	1000
				Unit-normalized MCC	1000
		Full	Amino acid metabolism	Precision	1000
				Recall	1000
				F1 Score	1000
				Accuracy	1000
				MCC	1000
				Unit-normalized MCC	1000
			Biosynthesis of other secondary metabolites	Precision	1000
				Recall	1000
				F1 Score	1000
				Accuracy	1000
				MCC	1000
				Unit-normalized MCC	1000
			Carbohydrate metabolism	Precision	1000
				Recall	1000
				F1 Score	1000
				Accuracy	1000
				MCC	1000
				Unit-normalized MCC	1000
			Chemical structure transformation maps	Precision	1000
				Recall	1000
				F1 Score	1000
				Accuracy	1000
				MCC	1000
				Unit-normalized MCC	1000
			Energy metabolism	Precision	965
				Recall	1000
				F1 Score	1000
				Accuracy	1000
				MCC	1000
				Unit-normalized MCC	1000
			Glycan biosynthesis and metabolism	Precision	1000
				Recall	1000
				F1 Score	1000
				Accuracy	1000
				MCC	1000
				Unit-normalized MCC	1000
			Lipid metabolism	Precision	1000
				Recall	1000
				F1 Score	1000
				Accuracy	1000
				MCC	1000
				Unit-normalized MCC	1000
			Metabolism of cofactors and vitamins	Precision	1000
				Recall	1000
				F1 Score	1000
				Accuracy	1000
				MCC	1000
				Unit-normalized MCC	1000
			Metabolism of other amino acids	Precision	998
				Recall	1000
				F1 Score	1000
				Accuracy	1000
				MCC	1000
				Unit-normalized MCC	1000
			Metabolism of terpenoids and polyketides	Precision	1000
				Recall	1000
				F1 Score	1000
				Accuracy	1000
				MCC	1000
				Unit-normalized MCC	1000
			Nucleotide metabolism	Precision	1000
				Recall	1000
				F1 Score	1000
				Accuracy	1000
				MCC	1000
				Unit-normalized MCC	1000
			Xenobiotics biodegradation and metabolism	Precision	1000
				Recall	1000
				F1 Score	1000
				Accuracy	1000
				MCC	1000
				Unit-normalized MCC	1000
		Ambiguous	Amino acid metabolism	Precision	504
				Recall	667
				F1 Score	708
				Accuracy	1000
				MCC	1000
				Unit-normalized MCC	1000
			Biosynthesis of other secondary metabolites	Precision	159
				Recall	404
				F1 Score	409
				Accuracy	1000
				MCC	1000
				Unit-normalized MCC	1000
			Carbohydrate metabolism	Precision	814
				Recall	909
				F1 Score	923
				Accuracy	1000
				MCC	1000
				Unit-normalized MCC	1000
			Chemical structure transformation maps	Precision	794
				Recall	229
				F1 Score	823
				Accuracy	1000
				MCC	1000
				Unit-normalized MCC	1000
			Energy metabolism	Precision	69
				Recall	401
				F1 Score	437
				Accuracy	1000
				MCC	1000
				Unit-normalized MCC	1000
			Glycan biosynthesis and metabolism	Precision	995
				Recall	1000
				F1 Score	1000
				Accuracy	1000
				MCC	1000
				Unit-normalized MCC	1000
			Lipid metabolism	Precision	995
				Recall	996
				F1 Score	998
				Accuracy	1000
				MCC	1000
				Unit-normalized MCC	1000
			Metabolism of cofactors and vitamins	Precision	659
				Recall	804
				F1 Score	820
				Accuracy	1000
				MCC	1000
				Unit-normalized MCC	1000
			Metabolism of other amino acids	Precision	184
				Recall	619
				F1 Score	623
				Accuracy	1000
				MCC	1000
				Unit-normalized MCC	1000
			Metabolism of terpenoids and polyketides	Precision	951
				Recall	950
				F1 Score	961
				Accuracy	1000
				MCC	1000
				Unit-normalized MCC	1000
			Nucleotide metabolism	Precision	81
				Recall	181
				F1 Score	194
				Accuracy	1000
				MCC	1000
				Unit-normalized MCC	1000
			Xenobiotics biodegradation and metabolism	Precision	142
				Recall	215
				F1 Score	270
				Accuracy	1000
				MCC	1000
				Unit-normalized MCC	1000
	Non-ambiguous	Non-ambiguous	Amino acid metabolism	Precision	1000
				Recall	1000
				F1 Score	1000
				Accuracy	1000
				MCC	1000
				Unit-normalized MCC	1000
			Biosynthesis of other secondary metabolites	Precision	1000
				Recall	1000
				F1 Score	1000
				Accuracy	1000
				MCC	1000
				Unit-normalized MCC	1000
			Carbohydrate metabolism	Precision	1000
				Recall	1000
				F1 Score	1000
				Accuracy	1000
				MCC	1000
				Unit-normalized MCC	1000
			Chemical structure transformation maps	Precision	1000
				Recall	1000
				F1 Score	1000
				Accuracy	1000
				MCC	1000
				Unit-normalized MCC	1000
			Energy metabolism	Precision	1000
				Recall	1000
				F1 Score	1000
				Accuracy	1000
				MCC	1000
				Unit-normalized MCC	1000
			Glycan biosynthesis and metabolism	Precision	1000
				Recall	1000
				F1 Score	1000
				Accuracy	1000
				MCC	1000
				Unit-normalized MCC	1000
			Lipid metabolism	Precision	1000
				Recall	1000
				F1 Score	1000
				Accuracy	1000
				MCC	1000
				Unit-normalized MCC	1000
			Metabolism of cofactors and vitamins	Precision	1000
				Recall	1000
				F1 Score	1000
				Accuracy	1000
				MCC	1000
				Unit-normalized MCC	1000
			Metabolism of other amino acids	Precision	1000
				Recall	1000
				F1 Score	1000
				Accuracy	1000
				MCC	1000
				Unit-normalized MCC	1000
			Metabolism of terpenoids and polyketides	Precision	1000
				Recall	1000
				F1 Score	1000
				Accuracy	1000
				MCC	1000
				Unit-normalized MCC	1000
			Nucleotide metabolism	Precision	1000
				Recall	1000
				F1 Score	1000
				Accuracy	1000
				MCC	1000
				Unit-normalized MCC	1000
			Xenobiotics biodegradation and metabolism	Precision	1000
				Recall	1000
				F1 Score	1000
				Accuracy	1000
				MCC	1000
				Unit-normalized MCC	1000
		Ambiguous	Amino acid metabolism	Precision	1000
				Recall	1000
				F1 Score	1000
				Accuracy	1000
				MCC	1000
				Unit-normalized MCC	1000
			Biosynthesis of other secondary metabolites	Precision	1000
				Recall	1000
				F1 Score	1000
				Accuracy	1000
				MCC	1000
				Unit-normalized MCC	1000
			Carbohydrate metabolism	Precision	1000
				Recall	1000
				F1 Score	1000
				Accuracy	1000
				MCC	1000
				Unit-normalized MCC	1000
			Chemical structure transformation maps	Precision	1000
				Recall	1000
				F1 Score	1000
				Accuracy	1000
				MCC	1000
				Unit-normalized MCC	1000
			Energy metabolism	Precision	1000
				Recall	1000
				F1 Score	1000
				Accuracy	1000
				MCC	1000
				Unit-normalized MCC	1000
			Glycan biosynthesis and metabolism	Precision	974
				Recall	1000
				F1 Score	1000
				Accuracy	1000
				MCC	1000
				Unit-normalized MCC	1000
			Lipid metabolism	Precision	1000
				Recall	1000
				F1 Score	1000
				Accuracy	1000
				MCC	1000
				Unit-normalized MCC	1000
			Metabolism of cofactors and vitamins	Precision	1000
				Recall	1000
				F1 Score	1000
				Accuracy	1000
				MCC	1000
				Unit-normalized MCC	1000
			Metabolism of other amino acids	Precision	200
				Recall	1000
				F1 Score	1000
				Accuracy	1000
				MCC	1000
				Unit-normalized MCC	1000
			Metabolism of terpenoids and polyketides	Precision	1000
				Recall	1000
				F1 Score	1000
				Accuracy	1000
				MCC	1000
				Unit-normalized MCC	1000
			Nucleotide metabolism	Precision	1
				Recall	1000
				F1 Score	1000
				Accuracy	1000
				MCC	1000
				Unit-normalized MCC	1000
			Xenobiotics biodegradation and metabolism	Precision	1000
				Recall	1000
				F1 Score	1000
				Accuracy	1000
				MCC	1000
				Unit-normalized MCC	1000
XGBoost	Full	Non-ambiguous	Amino acid metabolism	Precision	1000
				Recall	1000
				F1 Score	1000
				Accuracy	1000
				MCC	1000
				Unit-normalized MCC	1000
			Biosynthesis of other secondary metabolites	Precision	1000
				Recall	1000
				F1 Score	1000
				Accuracy	1000
				MCC	1000
				Unit-normalized MCC	1000
			Carbohydrate metabolism	Precision	1000
				Recall	1000
				F1 Score	1000
				Accuracy	1000
				MCC	1000
				Unit-normalized MCC	1000
			Chemical structure transformation maps	Precision	1000
				Recall	1000
				F1 Score	1000
				Accuracy	1000
				MCC	1000
				Unit-normalized MCC	1000
			Energy metabolism	Precision	999
				Recall	1000
				F1 Score	1000
				Accuracy	1000
				MCC	1000
				Unit-normalized MCC	1000
			Glycan biosynthesis and metabolism	Precision	1000
				Recall	1000
				F1 Score	1000
				Accuracy	1000
				MCC	1000
				Unit-normalized MCC	1000
			Lipid metabolism	Precision	1000
				Recall	1000
				F1 Score	1000
				Accuracy	1000
				MCC	1000
				Unit-normalized MCC	1000
			Metabolism of cofactors and vitamins	Precision	1000
				Recall	1000
				F1 Score	1000
				Accuracy	1000
				MCC	1000
				Unit-normalized MCC	1000
			Metabolism of other amino acids	Precision	1000
				Recall	1000
				F1 Score	1000
				Accuracy	1000
				MCC	1000
				Unit-normalized MCC	1000
			Metabolism of terpenoids and polyketides	Precision	1000
				Recall	1000
				F1 Score	1000
				Accuracy	1000
				MCC	1000
				Unit-normalized MCC	1000
			Nucleotide metabolism	Precision	1000
				Recall	1000
				F1 Score	1000
				Accuracy	1000
				MCC	1000
				Unit-normalized MCC	1000
			Xenobiotics biodegradation and metabolism	Precision	1000
				Recall	1000
				F1 Score	1000
				Accuracy	1000
				MCC	1000
				Unit-normalized MCC	1000
		Full	Amino acid metabolism	Precision	1000
				Recall	1000
				F1 Score	1000
				Accuracy	1000
				MCC	1000
				Unit-normalized MCC	1000
			Biosynthesis of other secondary metabolites	Precision	1000
				Recall	1000
				F1 Score	1000
				Accuracy	1000
				MCC	1000
				Unit-normalized MCC	1000
			Carbohydrate metabolism	Precision	1000
				Recall	1000
				F1 Score	1000
				Accuracy	1000
				MCC	1000
				Unit-normalized MCC	1000
			Chemical structure transformation maps	Precision	1000
				Recall	1000
				F1 Score	1000
				Accuracy	1000
				MCC	1000
				Unit-normalized MCC	1000
			Energy metabolism	Precision	999
				Recall	1000
				F1 Score	1000
				Accuracy	1000
				MCC	1000
				Unit-normalized MCC	1000
			Glycan biosynthesis and metabolism	Precision	1000
				Recall	1000
				F1 Score	1000
				Accuracy	1000
				MCC	1000
				Unit-normalized MCC	1000
			Lipid metabolism	Precision	1000
				Recall	1000
				F1 Score	1000
				Accuracy	1000
				MCC	1000
				Unit-normalized MCC	1000
			Metabolism of cofactors and vitamins	Precision	1000
				Recall	1000
				F1 Score	1000
				Accuracy	1000
				MCC	1000
				Unit-normalized MCC	1000
			Metabolism of other amino acids	Precision	1000
				Recall	1000
				F1 Score	1000
				Accuracy	1000
				MCC	1000
				Unit-normalized MCC	1000
			Metabolism of terpenoids and polyketides	Precision	1000
				Recall	1000
				F1 Score	1000
				Accuracy	1000
				MCC	1000
				Unit-normalized MCC	1000
			Nucleotide metabolism	Precision	1000
				Recall	1000
				F1 Score	1000
				Accuracy	1000
				MCC	1000
				Unit-normalized MCC	1000
			Xenobiotics biodegradation and metabolism	Precision	1000
				Recall	1000
				F1 Score	1000
				Accuracy	1000
				MCC	1000
				Unit-normalized MCC	1000
		Ambiguous	Amino acid metabolism	Precision	620
				Recall	667
				F1 Score	739
				Accuracy	1000
				MCC	1000
				Unit-normalized MCC	1000
			Biosynthesis of other secondary metabolites	Precision	307
				Recall	404
				F1 Score	461
				Accuracy	1000
				MCC	1000
				Unit-normalized MCC	1000
			Carbohydrate metabolism	Precision	865
				Recall	909
				F1 Score	934
				Accuracy	1000
				MCC	1000
				Unit-normalized MCC	1000
			Chemical structure transformation maps	Precision	149
				Recall	229
				F1 Score	326
				Accuracy	1000
				MCC	1000
				Unit-normalized MCC	1000
			Energy metabolism	Precision	269
				Recall	401
				F1 Score	485
				Accuracy	1000
				MCC	1000
				Unit-normalized MCC	1000
			Glycan biosynthesis and metabolism	Precision	1000
				Recall	1000
				F1 Score	1000
				Accuracy	1000
				MCC	1000
				Unit-normalized MCC	1000
			Lipid metabolism	Precision	998
				Recall	996
				F1 Score	998
				Accuracy	1000
				MCC	1000
				Unit-normalized MCC	1000
			Metabolism of cofactors and vitamins	Precision	711
				Recall	804
				F1 Score	829
				Accuracy	1000
				MCC	1000
				Unit-normalized MCC	1000
			Metabolism of other amino acids	Precision	382
				Recall	619
				F1 Score	651
				Accuracy	1000
				MCC	1000
				Unit-normalized MCC	1000
			Metabolism of terpenoids and polyketides	Precision	939
				Recall	950
				F1 Score	955
				Accuracy	1000
				MCC	1000
				Unit-normalized MCC	1000
			Nucleotide metabolism	Precision	182
				Recall	181
				F1 Score	190
				Accuracy	1000
				MCC	1000
				Unit-normalized MCC	1000
			Xenobiotics biodegradation and metabolism	Precision	240
				Recall	215
				F1 Score	336
				Accuracy	1000
				MCC	1000
				Unit-normalized MCC	1000
	Non-ambiguous	Non-ambiguous	Amino acid metabolism	Precision	1000
				Recall	1000
				F1 Score	1000
				Accuracy	1000
				MCC	1000
				Unit-normalized MCC	1000
			Biosynthesis of other secondary metabolites	Precision	1000
				Recall	1000
				F1 Score	1000
				Accuracy	1000
				MCC	1000
				Unit-normalized MCC	1000
			Carbohydrate metabolism	Precision	1000
				Recall	1000
				F1 Score	1000
				Accuracy	1000
				MCC	1000
				Unit-normalized MCC	1000
			Chemical structure transformation maps	Precision	1000
				Recall	1000
				F1 Score	1000
				Accuracy	1000
				MCC	1000
				Unit-normalized MCC	1000
			Energy metabolism	Precision	1000
				Recall	1000
				F1 Score	1000
				Accuracy	1000
				MCC	1000
				Unit-normalized MCC	1000
			Glycan biosynthesis and metabolism	Precision	1000
				Recall	1000
				F1 Score	1000
				Accuracy	1000
				MCC	1000
				Unit-normalized MCC	1000
			Lipid metabolism	Precision	1000
				Recall	1000
				F1 Score	1000
				Accuracy	1000
				MCC	1000
				Unit-normalized MCC	1000
			Metabolism of cofactors and vitamins	Precision	1000
				Recall	1000
				F1 Score	1000
				Accuracy	1000
				MCC	1000
				Unit-normalized MCC	1000
			Metabolism of other amino acids	Precision	1000
				Recall	1000
				F1 Score	1000
				Accuracy	1000
				MCC	1000
				Unit-normalized MCC	1000
			Metabolism of terpenoids and polyketides	Precision	1000
				Recall	1000
				F1 Score	1000
				Accuracy	1000
				MCC	1000
				Unit-normalized MCC	1000
			Nucleotide metabolism	Precision	1000
				Recall	1000
				F1 Score	1000
				Accuracy	1000
				MCC	1000
				Unit-normalized MCC	1000
			Xenobiotics biodegradation and metabolism	Precision	1000
				Recall	1000
				F1 Score	1000
				Accuracy	1000
				MCC	1000
				Unit-normalized MCC	1000
		Ambiguous	Amino acid metabolism	Precision	1000
				Recall	1000
				F1 Score	1000
				Accuracy	1000
				MCC	1000
				Unit-normalized MCC	1000
			Biosynthesis of other secondary metabolites	Precision	1000
				Recall	1000
				F1 Score	1000
				Accuracy	1000
				MCC	1000
				Unit-normalized MCC	1000
			Carbohydrate metabolism	Precision	1000
				Recall	1000
				F1 Score	1000
				Accuracy	1000
				MCC	1000
				Unit-normalized MCC	1000
			Chemical structure transformation maps	Precision	784
				Recall	1000
				F1 Score	1000
				Accuracy	1000
				MCC	1000
				Unit-normalized MCC	1000
			Energy metabolism	Precision	1000
				Recall	1000
				F1 Score	1000
				Accuracy	1000
				MCC	1000
				Unit-normalized MCC	1000
			Glycan biosynthesis and metabolism	Precision	1000
				Recall	1000
				F1 Score	1000
				Accuracy	1000
				MCC	1000
				Unit-normalized MCC	1000
			Lipid metabolism	Precision	1000
				Recall	1000
				F1 Score	1000
				Accuracy	1000
				MCC	1000
				Unit-normalized MCC	1000
			Metabolism of cofactors and vitamins	Precision	1000
				Recall	1000
				F1 Score	1000
				Accuracy	1000
				MCC	1000
				Unit-normalized MCC	1000
			Metabolism of other amino acids	Precision	1000
				Recall	1000
				F1 Score	1000
				Accuracy	1000
				MCC	1000
				Unit-normalized MCC	1000
			Metabolism of terpenoids and polyketides	Precision	1000
				Recall	1000
				F1 Score	1000
				Accuracy	1000
				MCC	1000
				Unit-normalized MCC	1000
			Nucleotide metabolism	Precision	662
				Recall	1000
				F1 Score	1000
				Accuracy	1000
				MCC	1000
				Unit-normalized MCC	1000
			Xenobiotics biodegradation and metabolism	Precision	1000
				Recall	1000
				F1 Score	1000
				Accuracy	1000
				MCC	1000
				Unit-normalized MCC	1000
	Unfiltered	Unfiltered	Amino acid metabolism	Precision	1000
				Recall	1000
				F1 Score	1000
				Accuracy	1000
				MCC	1000
				Unit-normalized MCC	1000
			Biosynthesis of other secondary metabolites	Precision	1000
				Recall	1000
				F1 Score	1000
				Accuracy	1000
				MCC	1000
				Unit-normalized MCC	1000
			Carbohydrate metabolism	Precision	1000
				Recall	1000
				F1 Score	1000
				Accuracy	1000
				MCC	1000
				Unit-normalized MCC	1000
			Chemical structure transformation maps	Precision	1000
				Recall	1000
				F1 Score	1000
				Accuracy	1000
				MCC	1000
				Unit-normalized MCC	1000
			Energy metabolism	Precision	1000
				Recall	1000
				F1 Score	1000
				Accuracy	1000
				MCC	1000
				Unit-normalized MCC	1000
			Glycan biosynthesis and metabolism	Precision	1000
				Recall	1000
				F1 Score	1000
				Accuracy	1000
				MCC	1000
				Unit-normalized MCC	1000
			Lipid metabolism	Precision	1000
				Recall	1000
				F1 Score	1000
				Accuracy	1000
				MCC	1000
				Unit-normalized MCC	1000
			Metabolism of cofactors and vitamins	Precision	1000
				Recall	1000
				F1 Score	1000
				Accuracy	1000
				MCC	1000
				Unit-normalized MCC	1000
			Metabolism of other amino acids	Precision	1000
				Recall	1000
				F1 Score	1000
				Accuracy	1000
				MCC	1000
				Unit-normalized MCC	1000
			Metabolism of terpenoids and polyketides	Precision	1000
				Recall	1000
				F1 Score	1000
				Accuracy	1000
				MCC	1000
				Unit-normalized MCC	1000
			Nucleotide metabolism	Precision	1000
				Recall	1000
				F1 Score	1000
				Accuracy	1000
				MCC	1000
				Unit-normalized MCC	1000
			Xenobiotics biodegradation and metabolism	Precision	1000
				Recall	1000
				F1 Score	1000
				Accuracy	1000
				MCC	1000
				Unit-normalized MCC	1000
