## Supplementary material for "Benchmark dataset for training machine learning models to predict the pathway involvement of metabolites": Table S8

### Sheet: Table-S8
Table S8
Model	Dataset	Test Set	Pathway Category	Metric
Multi-layer Perceptron	Full	Non-ambiguous	Amino acid metabolism	MCC	1000
			Biosynthesis of other secondary metabolites	MCC	1000
			Carbohydrate metabolism	MCC	1000
			Chemical structure transformation maps	MCC	1000
			Energy metabolism	MCC	1000
			Glycan biosynthesis and metabolism	MCC	1000
			Lipid metabolism	MCC	1000
			Metabolism of cofactors and vitamins	MCC	1000
			Metabolism of other amino acids	MCC	1000
			Metabolism of terpenoids and polyketides	MCC	1000
			Nucleotide metabolism	MCC	1000
			Xenobiotics biodegradation and metabolism	MCC	1000
		Full	Amino acid metabolism	MCC	1000
			Biosynthesis of other secondary metabolites	MCC	1000
			Carbohydrate metabolism	MCC	1000
			Chemical structure transformation maps	MCC	1000
			Energy metabolism	MCC	1000
			Glycan biosynthesis and metabolism	MCC	1000
			Lipid metabolism	MCC	1000
			Metabolism of cofactors and vitamins	MCC	1000
			Metabolism of other amino acids	MCC	1000
			Metabolism of terpenoids and polyketides	MCC	1000
			Nucleotide metabolism	MCC	1000
			Xenobiotics biodegradation and metabolism	MCC	1000
		Ambiguous	Amino acid metabolism	MCC	1000
			Biosynthesis of other secondary metabolites	MCC	1000
			Carbohydrate metabolism	MCC	1000
			Chemical structure transformation maps	MCC	1000
			Energy metabolism	MCC	1000
			Glycan biosynthesis and metabolism	MCC	1000
			Lipid metabolism	MCC	1000
			Metabolism of cofactors and vitamins	MCC	1000
			Metabolism of other amino acids	MCC	1000
			Metabolism of terpenoids and polyketides	MCC	1000
			Nucleotide metabolism	MCC	1000
			Xenobiotics biodegradation and metabolism	MCC	1000
	Non-ambiguous	Non-ambiguous	Amino acid metabolism	MCC	1000
			Biosynthesis of other secondary metabolites	MCC	1000
			Carbohydrate metabolism	MCC	1000
			Chemical structure transformation maps	MCC	1000
			Energy metabolism	MCC	1000
			Glycan biosynthesis and metabolism	MCC	1000
			Lipid metabolism	MCC	1000
			Metabolism of cofactors and vitamins	MCC	1000
			Metabolism of other amino acids	MCC	1000
			Metabolism of terpenoids and polyketides	MCC	1000
			Nucleotide metabolism	MCC	1000
			Xenobiotics biodegradation and metabolism	MCC	1000
		Ambiguous	Amino acid metabolism	MCC	1000
			Biosynthesis of other secondary metabolites	MCC	1000
			Carbohydrate metabolism	MCC	1000
			Chemical structure transformation maps	MCC	1000
			Energy metabolism	MCC	1000
			Glycan biosynthesis and metabolism	MCC	1000
			Lipid metabolism	MCC	1000
			Metabolism of cofactors and vitamins	MCC	1000
			Metabolism of other amino acids	MCC	1000
			Metabolism of terpenoids and polyketides	MCC	1000
			Nucleotide metabolism	MCC	1000
			Xenobiotics biodegradation and metabolism	MCC	1000
Random Forest	Full	Non-ambiguous	Amino acid metabolism	MCC	1000
			Biosynthesis of other secondary metabolites	MCC	1000
			Carbohydrate metabolism	MCC	1000
			Chemical structure transformation maps	MCC	1000
			Energy metabolism	MCC	1000
			Glycan biosynthesis and metabolism	MCC	1000
			Lipid metabolism	MCC	1000
			Metabolism of cofactors and vitamins	MCC	1000
			Metabolism of other amino acids	MCC	1000
			Metabolism of terpenoids and polyketides	MCC	1000
			Nucleotide metabolism	MCC	1000
			Xenobiotics biodegradation and metabolism	MCC	1000
		Full	Amino acid metabolism	MCC	1000
			Biosynthesis of other secondary metabolites	MCC	1000
			Carbohydrate metabolism	MCC	1000
			Chemical structure transformation maps	MCC	1000
			Energy metabolism	MCC	1000
			Glycan biosynthesis and metabolism	MCC	1000
			Lipid metabolism	MCC	1000
			Metabolism of cofactors and vitamins	MCC	1000
			Metabolism of other amino acids	MCC	1000
			Metabolism of terpenoids and polyketides	MCC	1000
			Nucleotide metabolism	MCC	1000
			Xenobiotics biodegradation and metabolism	MCC	1000
		Ambiguous	Amino acid metabolism	MCC	1000
			Biosynthesis of other secondary metabolites	MCC	1000
			Carbohydrate metabolism	MCC	1000
			Chemical structure transformation maps	MCC	1000
			Energy metabolism	MCC	1000
			Glycan biosynthesis and metabolism	MCC	1000
			Lipid metabolism	MCC	1000
			Metabolism of cofactors and vitamins	MCC	1000
			Metabolism of other amino acids	MCC	1000
			Metabolism of terpenoids and polyketides	MCC	1000
			Nucleotide metabolism	MCC	1000
			Xenobiotics biodegradation and metabolism	MCC	1000
	Non-ambiguous	Non-ambiguous	Amino acid metabolism	MCC	1000
			Biosynthesis of other secondary metabolites	MCC	1000
			Carbohydrate metabolism	MCC	1000
			Chemical structure transformation maps	MCC	1000
			Energy metabolism	MCC	1000
			Glycan biosynthesis and metabolism	MCC	1000
			Lipid metabolism	MCC	1000
			Metabolism of cofactors and vitamins	MCC	1000
			Metabolism of other amino acids	MCC	1000
			Metabolism of terpenoids and polyketides	MCC	1000
			Nucleotide metabolism	MCC	1000
			Xenobiotics biodegradation and metabolism	MCC	1000
		Ambiguous	Amino acid metabolism	MCC	1000
			Biosynthesis of other secondary metabolites	MCC	1000
			Carbohydrate metabolism	MCC	1000
			Chemical structure transformation maps	MCC	1000
			Energy metabolism	MCC	1000
			Glycan biosynthesis and metabolism	MCC	1000
			Lipid metabolism	MCC	1000
			Metabolism of cofactors and vitamins	MCC	1000
			Metabolism of other amino acids	MCC	1000
			Metabolism of terpenoids and polyketides	MCC	1000
			Nucleotide metabolism	MCC	1000
			Xenobiotics biodegradation and metabolism	MCC	1000
XGBoost	Full	Non-ambiguous	Amino acid metabolism	MCC	1000
			Biosynthesis of other secondary metabolites	MCC	1000
			Carbohydrate metabolism	MCC	1000
			Chemical structure transformation maps	MCC	1000
			Energy metabolism	MCC	1000
			Glycan biosynthesis and metabolism	MCC	1000
			Lipid metabolism	MCC	1000
			Metabolism of cofactors and vitamins	MCC	1000
			Metabolism of other amino acids	MCC	1000
			Metabolism of terpenoids and polyketides	MCC	1000
			Nucleotide metabolism	MCC	1000
			Xenobiotics biodegradation and metabolism	MCC	1000
		Full	Amino acid metabolism	MCC	1000
			Biosynthesis of other secondary metabolites	MCC	1000
			Carbohydrate metabolism	MCC	1000
			Chemical structure transformation maps	MCC	1000
			Energy metabolism	MCC	1000
			Glycan biosynthesis and metabolism	MCC	1000
			Lipid metabolism	MCC	1000
			Metabolism of cofactors and vitamins	MCC	1000
			Metabolism of other amino acids	MCC	1000
			Metabolism of terpenoids and polyketides	MCC	1000
			Nucleotide metabolism	MCC	1000
			Xenobiotics biodegradation and metabolism	MCC	1000
		Ambiguous	Amino acid metabolism	MCC	1000
			Biosynthesis of other secondary metabolites	MCC	1000
			Carbohydrate metabolism	MCC	1000
			Chemical structure transformation maps	MCC	1000
			Energy metabolism	MCC	1000
			Glycan biosynthesis and metabolism	MCC	1000
			Lipid metabolism	MCC	1000
			Metabolism of cofactors and vitamins	MCC	1000
			Metabolism of other amino acids	MCC	1000
			Metabolism of terpenoids and polyketides	MCC	1000
			Nucleotide metabolism	MCC	1000
			Xenobiotics biodegradation and metabolism	MCC	1000
	Non-ambiguous	Non-ambiguous	Amino acid metabolism	MCC	1000
			Biosynthesis of other secondary metabolites	MCC	1000
			Carbohydrate metabolism	MCC	1000
			Chemical structure transformation maps	MCC	1000
			Energy metabolism	MCC	1000
			Glycan biosynthesis and metabolism	MCC	1000
			Lipid metabolism	MCC	1000
			Metabolism of cofactors and vitamins	MCC	1000
			Metabolism of other amino acids	MCC	1000
			Metabolism of terpenoids and polyketides	MCC	1000
			Nucleotide metabolism	MCC	1000
			Xenobiotics biodegradation and metabolism	MCC	1000
		Ambiguous	Amino acid metabolism	MCC	1000
			Biosynthesis of other secondary metabolites	MCC	1000
			Carbohydrate metabolism	MCC	1000
			Chemical structure transformation maps	MCC	1000
			Energy metabolism	MCC	1000
			Glycan biosynthesis and metabolism	MCC	1000
			Lipid metabolism	MCC	1000
			Metabolism of cofactors and vitamins	MCC	1000
			Metabolism of other amino acids	MCC	1000
			Metabolism of terpenoids and polyketides	MCC	1000
			Nucleotide metabolism	MCC	1000
			Xenobiotics biodegradation and metabolism	MCC	1000
	Unfiltered	Unfiltered	Amino acid metabolism	MCC	1000
			Biosynthesis of other secondary metabolites	MCC	1000
			Carbohydrate metabolism	MCC	1000
			Chemical structure transformation maps	MCC	1000
			Energy metabolism	MCC	1000
			Glycan biosynthesis and metabolism	MCC	1000
			Lipid metabolism	MCC	1000
			Metabolism of cofactors and vitamins	MCC	1000
			Metabolism of other amino acids	MCC	1000
			Metabolism of terpenoids and polyketides	MCC	1000
			Nucleotide metabolism	MCC	1000
			Xenobiotics biodegradation and metabolism	MCC	1000
